# PERREO: An integrated pipeline for repetitive elements analysis enables the repeatome expression profiling in cancer

**DOI:** 10.64898/2026.04.08.714730

**Authors:** Francisco Rodríguez-Martín, Mario Masero-León, Daniel Gómez-Cabello

## Abstract

Transcriptome-wide profiling of repetitive elements expression reveals transposable element-derived transcripts that are deregulated in diverse biological contexts including cancer. However, most RNA-seq pipelines are optimized for annotated genes and substantially undercount repeat RNA molecules, limiting their discovery and characterization. Here we present PERREO, a comprehensive, user-friendly pipeline for analyzing repetitive RNA elements from short- and long-read sequencing data. PERREO performs quality control, repeat-aware alignment and quantification, differential expression analysis, co-expression network analysis, and de novo transcript assembly with minimal computational expertise required. We validate PERREO across cell lines, tumor tissues and liquid biopsies, demonstrating superior sensitivity to repetitive RNA signatures compared with standard RNA-seq approaches. PERREO integrates predictive modelling to identify biological associations and generates publication-ready visualizations. By removing the bioinformatic barrier to repetitive RNA discovery, this pipeline enables broader investigation of the repeatome’s role in cellular biology and disease, yielding valuable results that, for specific analytical objectives, outperform certain existing tools and pipelines.
