## Supplementary Table 1 for "PERREO: An integrated pipeline for repetitive elements analysis enables the repeatome expression profiling in cancer"

### Sheet: Hoja1
Dataset	Samples analysed	Link
GSE174302	-Oesophagus cancer (N=23)	https://www.ncbi.nlm.nih.gov/geo/query/acc.cgi?acc=GSE174302
	-Healthy control (N=22)
GSE147352	-Glioblastoma patients (N=85)	https://www.ncbi.nlm.nih.gov/geo/query/acc.cgi?acc=GSE147352
	-Low-grade glioma patients (N=17)
	-Healthy control (N=13)
GSE228512	-Glioblastoma patients (N=83)	https://www.ncbi.nlm.nih.gov/geo/query/acc.cgi?acc=GSE228512
	-Healthy control (N=28)
Singapore Nanopore Expression Project	-Hct116 (N=5)	https://registry.opendata.aws/sgnex/
	-K562 (N=4)
	-HepG2 (N=5)
	-MCF7 (N=4)
	-H9 (N=4)
GSE242689	-Pretreatment (N=11)	https://www.ncbi.nlm.nih.gov/geo/query/acc.cgi?acc=GSE242689
	-Posttreatment (N=10)
GSE117387	-NMEC (N=6)	https://www.ncbi.nlm.nih.gov/geo/query/acc.cgi?acc=GSE117387
	-Tumor (N=10)
