## Supplementary Table 2 for "PERREO: An integrated pipeline for repetitive elements analysis enables the repeatome expression profiling in cancer"

### Sheet: GSE174302
sample	strandedness	condition
SRR14506660	reverse	ESO
SRR14506661	reverse	ESO
SRR14506662	reverse	ESO
SRR14506663	reverse	ESO
SRR14506664	reverse	ESO
SRR14506665	reverse	ESO
SRR14506666	reverse	ESO
SRR14506667	reverse	ESO
SRR14506668	reverse	ESO
SRR14506669	reverse	ESO
SRR14506671	reverse	ESO
SRR14506672	reverse	ESO
SRR14506673	reverse	ESO
SRR14506675	reverse	ESO
SRR14506677	reverse	ESO
SRR14506678	reverse	ESO
SRR14506680	reverse	ESO
SRR14506681	reverse	ESO
SRR14506682	reverse	ESO
SRR14506683	reverse	ESO
SRR14506686	reverse	ESO
SRR14506688	reverse	ESO
SRR14506689	reverse	ESO
SRR14506843	reverse	HC
SRR14506844	reverse	HC
SRR14506845	reverse	HC
SRR14506846	forward	HC
SRR14506847	reverse	HC
SRR14506848	reverse	HC
SRR14506849	reverse	HC
SRR14506850	reverse	HC
SRR14506851	reverse	HC
SRR14506852	reverse	HC
SRR14506853	reverse	HC
SRR14506854	reverse	HC
SRR14506855	reverse	HC
SRR14506856	reverse	HC
SRR14506857	reverse	HC
SRR14506858	reverse	HC
SRR14506859	forward	HC
SRR14506860	forward	HC
SRR14506861	reverse	HC
SRR14506862	reverse	HC
SRR14506863	reverse	HC
SRR14506864	reverse	HC

### Sheet: GSE174302 (batch)
sample	strandedness	condition	batch
SRR14506660	reverse	ESO	PKU
SRR14506662	reverse	ESO	PKU
SRR14506668	reverse	ESO	PKU
SRR14506669	reverse	ESO	PKU
SRR14506671	reverse	ESO	PKU
SRR14506672	reverse	ESO	PKU
SRR14506673	reverse	ESO	PKU
SRR14506675	reverse	ESO	PKU
SRR14506677	reverse	ESO	PKU
SRR14506678	reverse	ESO	PKU
SRR14506680	reverse	ESO	PKU
SRR14506681	reverse	ESO	PKU
SRR14506682	reverse	ESO	PKUMC
SRR14506683	reverse	ESO	PKUMC
SRR14506686	reverse	ESO	PKUMC
SRR14506688	reverse	ESO	PKUMC
SRR14506689	reverse	ESO	PKUMC
SRR14506843	reverse	HC	AMU
SRR14506844	reverse	HC	AMU
SRR14506845	reverse	HC	AMU
SRR14506846	forward	HC	AMU
SRR14506849	reverse	HC	AMU
SRR14506850	reverse	HC	AMU
SRR14506852	reverse	HC	AMU
SRR14506853	reverse	HC	AMU
SRR14506855	reverse	HC	AMU
SRR14506856	reverse	HC	AMU
SRR14506857	reverse	HC	AMU
SRR14506859	forward	HC	ShH-1
SRR14506860	forward	HC	ShH-1
SRR14506861	reverse	HC	PKU
SRR14506862	reverse	HC	PKU
SRR14506863	reverse	HC	PKU
SRR14506864	reverse	HC	PKU

### Sheet: GSE147352 
sample	strandedness	condition
SRR11365252	reverse	HC
SRR11365253	reverse	HC
SRR11365254	reverse	HC
SRR11365255	reverse	HC
SRR11365256	reverse	HC
SRR11365257	reverse	HC
SRR11365258	reverse	HC
SRR11365259	reverse	HC
SRR11365260	reverse	HC
SRR11365263	reverse	HC
SRR11365264	reverse	HC
SRR11365265	reverse	HC
SRR11365266	reverse	HC
SRR11365267	reverse	GBM
SRR11365268	reverse	GBM
SRR11365269	reverse	GBM
SRR11365270	reverse	GBM
SRR11365271	reverse	GBM
SRR11365272	reverse	GBM
SRR11365273	reverse	GBM
SRR11365274	reverse	GBM
SRR11365275	reverse	GBM
SRR11365276	reverse	GBM
SRR11365277	reverse	GBM
SRR11365278	reverse	GBM
SRR11365279	reverse	GBM
SRR11365280	reverse	GBM
SRR11365281	reverse	GBM
SRR11365282	reverse	GBM
SRR11365283	reverse	GBM
SRR11365284	reverse	GBM
SRR11365285	reverse	GBM
SRR11365286	reverse	GBM
SRR11365287	reverse	GBM
SRR11365288	reverse	GBM
SRR11365289	reverse	GBM
SRR11365290	reverse	GBM
SRR11365291	reverse	GBM
SRR11365292	reverse	GBM
SRR11365293	reverse	GBM
SRR11365294	reverse	GBM
SRR11365295	reverse	GBM
SRR11365296	reverse	GBM
SRR11365297	reverse	GBM
SRR11365298	reverse	GBM
SRR11365299	reverse	GBM
SRR11365300	reverse	GBM
SRR11365301	reverse	GBM
SRR11365302	reverse	GBM
SRR11365303	reverse	GBM
SRR11365304	reverse	GBM
SRR11365305	reverse	GBM
SRR11365306	reverse	GBM
SRR11365307	reverse	GBM
SRR11365308	reverse	GBM
SRR11365309	reverse	GBM
SRR11365310	reverse	GBM
SRR11365311	reverse	GBM
SRR11365312	reverse	GBM
SRR11365313	reverse	GBM
SRR11365314	reverse	GBM
SRR11365315	reverse	GBM
SRR11365316	reverse	GBM
SRR11365317	reverse	GBM
SRR11365318	reverse	GBM
SRR11365319	reverse	GBM
SRR11365320	reverse	GBM
SRR11365321	reverse	GBM
SRR11365322	reverse	GBM
SRR11365323	reverse	GBM
SRR11365324	reverse	GBM
SRR11365325	reverse	GBM
SRR11365326	reverse	GBM
SRR11365327	reverse	GBM
SRR11365328	reverse	GBM
SRR11365329	reverse	GBM
SRR11365330	reverse	GBM
SRR11365331	reverse	GBM
SRR11365332	reverse	GBM
SRR11365333	reverse	GBM
SRR11365334	reverse	GBM
SRR11365335	reverse	GBM
SRR11365336	reverse	GBM
SRR11365337	reverse	GBM
SRR11365338	reverse	LGG
SRR11365339	reverse	LGG
SRR11365340	reverse	LGG
SRR11365341	reverse	GBM
SRR11365342	reverse	GBM
SRR11365343	reverse	GBM
SRR11365344	reverse	LGG
SRR11365345	reverse	LGG
SRR11365346	reverse	GBM
SRR11365347	reverse	GBM
SRR11365348	reverse	GBM
SRR11365349	reverse	GBM
SRR11365350	reverse	GBM
SRR11365351	reverse	GBM
SRR11365352	reverse	GBM
SRR11365353	reverse	LGG
SRR11365354	reverse	LGG
SRR11365355	reverse	LGG
SRR11365356	reverse	GBM
SRR11365357	reverse	GBM
SRR11365358	reverse	GBM
SRR11365359	reverse	GBM
SRR11365360	reverse	LGG
SRR11365361	reverse	LGG
SRR11365362	reverse	LGG
SRR11365363	reverse	LGG
SRR11365365	reverse	LGG
SRR11365366	reverse	LGG
SRR11365367	reverse	LGG
SRR11365368	reverse	LGG
SRR11365369	reverse	LGG

### Sheet: SGNEx
sample	strandedness	condition
HepG2.1	forward	HepG2
HepG2.2	forward	HepG2
HepG2.3	forward	HepG2
HepG2.5	forward	HepG2
HepG2.6	forward	HepG2
MCF7.1	forward	MCF7
MCF7.2	forward	MCF7
MCF7.3	forward	MCF7
MCF7.4	forward	MCF7
K562.1	forward	K562
K562.4	forward	K562
K562.5	forward	K562
K562.6	forward	K562
Hct116.1	forward	Hct116
Hct116.2	forward	Hct116
Hct116.3	forward	Hct116
Hct116.4	forward	Hct116
Hct116.6	forward	Hct116
H9.1	forward	H9
H9.2	forward	H9
H9.3	forward	H9
H9.4	forward	H9

### Sheet: GSE228512 
sample	strandedness	condition
SRR24008712	reverse	GBM
SRR24008713	reverse	GBM
SRR24008714	reverse	GBM
SRR24008715	reverse	GBM
SRR24008716	reverse	GBM
SRR24008717	reverse	GBM
SRR24008718	reverse	GBM
SRR24008719	reverse	GBM
SRR24008720	reverse	GBM
SRR24008721	reverse	GBM
SRR24008722	reverse	GBM
SRR24008723	reverse	GBM
SRR24008724	reverse	GBM
SRR24008725	reverse	GBM
SRR24008726	reverse	GBM
SRR24008727	reverse	GBM
SRR24008728	reverse	GBM
SRR24008729	reverse	GBM
SRR24008730	reverse	GBM
SRR24008731	reverse	GBM
SRR24008732	reverse	GBM
SRR24008733	reverse	GBM
SRR24008739	reverse	GBM
SRR24008740	reverse	GBM
SRR24008747	reverse	GBM
SRR24008754	reverse	GBM
SRR24008760	reverse	GBM
SRR24008765	reverse	GBM
SRR24008771	reverse	GBM
SRR24008777	reverse	GBM
SRR24008784	reverse	GBM
SRR24008788	reverse	GBM
SRR24008794	reverse	GBM
SRR24008798	reverse	GBM
SRR24008802	reverse	GBM
SRR24008808	reverse	GBM
SRR24008814	reverse	GBM
SRR24008821	reverse	GBM
SRR24008828	reverse	GBM
SRR24008835	reverse	GBM
SRR24008842	reverse	GBM
SRR24008852	reverse	GBM
SRR24008859	reverse	GBM
SRR24008870	reverse	GBM
SRR24008883	reverse	GBM
SRR24008895	reverse	GBM
SRR24008907	reverse	GBM
SRR24008910	reverse	GBM
SRR24008916	reverse	GBM
SRR24008920	reverse	GBM
SRR24008924	reverse	GBM
SRR24008925	reverse	GBM
SRR24008926	reverse	GBM
SRR24008930	reverse	GBM
SRR24008938	reverse	GBM
SRR24008941	reverse	GBM
SRR24008945	reverse	GBM
SRR24008949	reverse	GBM
SRR24008953	reverse	GBM
SRR24008958	reverse	GBM
SRR24008962	reverse	GBM
SRR24008969	reverse	GBM
SRR24008975	reverse	GBM
SRR24008981	reverse	GBM
SRR24008990	reverse	GBM
SRR24009001	reverse	GBM
SRR24009005	reverse	HC
SRR24009009	reverse	HC
SRR24009015	reverse	HC
SRR24009020	reverse	HC
SRR24009026	reverse	HC
SRR24009032	reverse	HC
SRR24009037	reverse	HC
SRR24009042	reverse	HC
SRR24009048	reverse	HC
SRR24009059	reverse	GBM
SRR24009060	reverse	HC
SRR24009061	reverse	GBM
SRR24009068	reverse	GBM
SRR24009073	reverse	GBM
SRR24009078	reverse	GBM
SRR24009090	reverse	GBM
SRR24009095	reverse	GBM
SRR24009099	reverse	GBM
SRR24009109	reverse	GBM
SRR24009114	reverse	GBM
SRR24009121	reverse	GBM
SRR24009130	reverse	GBM
SRR24009137	reverse	GBM
SRR24009146	reverse	GBM
SRR24009155	reverse	GBM
SRR24009162	reverse	GBM
SRR24009169	reverse	GBM
SRR24009179	reverse	HC
SRR24009180	reverse	HC
SRR24009181	reverse	HC
SRR24009182	reverse	HC
SRR24009183	reverse	HC
SRR24009184	reverse	HC
SRR24009185	reverse	HC
SRR24009186	reverse	HC
SRR24009187	reverse	HC
SRR24009190	reverse	HC
SRR24009191	reverse	HC
SRR24009192	reverse	HC
SRR24009193	reverse	HC
SRR24009194	reverse	HC
SRR24009195	reverse	HC
SRR24009196	reverse	HC
SRR24009197	reverse	HC
SRR24009198	reverse	HC

### Sheet: GSE242689 
sample	strandedness	condition
SRR25948306	reverse	PRE
SRR25948304	reverse	PRE
SRR25948302	reverse	PRE
SRR25948300	reverse	PRE
SRR25948298	reverse	PRE
SRR25948296	reverse	PRE
SRR25948294	reverse	PRE
SRR25948292	reverse	PRE
SRR25948290	reverse	PRE
SRR25948288	reverse	PRE
SRR25948286	reverse	PRE
SRR25948305	reverse	POST
SRR25948301	reverse	POST
SRR25948299	reverse	POST
SRR25948297	reverse	POST
SRR25948295	reverse	POST
SRR25948293	reverse	POST
SRR25948291	reverse	POST
SRR25948289	reverse	POST
SRR25948287	reverse	POST
SRR25948285	reverse	POST

### Sheet: GSE117387 
sample	strandedness	condition
SRR7542839	reverse	NMEC
SRR7542840	reverse	NMEC
SRR7542841	reverse	NMEC
SRR7542842	reverse	NMEC
SRR7542843	reverse	NMEC
SRR7542844	reverse	NMEC
SRR7542845	reverse	Tumor
SRR7542846	reverse	Tumor
SRR7542847	reverse	Tumor
SRR7542848	reverse	Tumor
SRR7542849	reverse	Tumor
SRR7542850	reverse	Tumor
SRR7542851	reverse	Tumor
SRR7542852	reverse	Tumor
SRR7542853	reverse	Tumor
SRR7542854	reverse	Tumor
