## Supplementary Table 10 for "PERREO: An integrated pipeline for repetitive elements analysis enables the repeatome expression profiling in cancer"

### Sheet: Top 50 GRCh38 RF tissue model
feature	importance
(T)n	100
(ATATTG)n	81.6366935260226
(GCCCGCC)n	67.2685780263889
(TGTT)n	63.9696210278845
(GTTTT)n	59.4591270766588
(ACACCAC)n	58.8626145806018
(CCCCCT)n	50.1054531498774
(CCCCCCA)n	49.3676657449393
(CAAGAG)n	44.2516463582698
(AATAAGA)n	43.2046439803792
tRNA-Ser-TCY	41.5015607098487
(GGTGGA)n	41.0804640658793
(TCTTGT)n	39.3754631052312
(GAGCGG)n	36.3660054827216
(GCCTGGC)n	36.0099765872192
(TTTTTGT)n	34.8212652747791
(TTTCTT)n	33.9124122649443
(GTCATC)n	33.1087832351487
(CGCAAG)n	32.9464140466234
(GCCCC)n	31.1729649785858
(TTCTTTT)n	30.8419095209262
(CCTCTC)n	30.45093962369
LTR106_Mam	30.0954637793442
(GGTGGC)n	29.317978213358
(AGAGTG)n	28.785753786668
(ATTGTT)n	28.2604650019783
(CCTGCC)n	25.775084191172
(CTCCAC)n	25.5510385509529
(TTTTTG)n	25.2555518801944
(TGTTTT)n	23.405553559266
(TTTGCT)n	21.9381030402115
(AGCACACC)n	21.7222689775886
(TAATT)n	21.3007716013725
(AGCTCC)n	21.193320792179
(TTTTA)n	21.085244926526
(ATAATTT)n	20.4812232658063
(ATTTTTT)n	19.9805327065934
(CCCCGCT)n	19.8259788628637
(TCTTTT)n	19.6984263153496
HUERS-P3-int	19.4464998390276
LTR32	19.2449990265539
(TTTTAC)n	18.9057123201662
(TTATAT)n	18.0712816373529
(GCTCCA)n	18.0381577318637
LTR25	17.7216931225098
MLT1E2	17.2411934281892
UCON8	17.1892021377275
MER68-int	16.7611386354119
(TCCTT)n	16.7538615384007
(AATTTAT)n	16.7192989930256

### Sheet: Top 50 T2T RF tissue model
feature	importance
(T)n	100
(CTCCAC)n	78.337373206009
(ATATTG)n	66.1639906706396
(TAATAT)n	64.2619046874548
UCON39	58.4015788329147
(TGTTTT)n	58.0989670693949
(CCGCCT)n	54.8010428050489
UCON9B	53.79330255335
(GCCCGCC)n	50.1407155045539
MER45B	49.2889865625977
(CCCCCT)n	49.288683948735
(GCCCC)n	49.2592447586229
(TGTT)n	48.8201014323992
(GGCGGCG)n	48.3300603287436
(GCCTGGC)n	46.4057541837903
(CCTGCC)n	45.5693169144299
(GCTTT)n	42.4628522759127
(AATAAGA)n	40.0927511153227
UCON88	39.8748891181328
(CAGCCCC)n	37.4475034220304
LTR3	34.6029981155961
(ATTGTT)n	32.6641823199285
L1MD2	31.9330473697265
(CAGCCT)n	29.0540550276071
MLT1E2	28.0541807047228
(TATTT)n	27.4966118079009
(TCAT)n	27.3475675953136
LTR13	27.191003209927
UCON8	27.1369804219478
(TTGT)n	26.813033919296
Tigger17b	26.6185886009509
Kanga1b	23.9930398610067
(GAGCGG)n	23.4469445973365
MLT1F	23.250859378868
(TGAGGA)n	22.8143388819628
LTR3B_v	22.0034754647952
(AGAGTG)n	21.9041356211349
(TATATAA)n	21.4952907321374
MamGyp-int	20.8121485016975
(GTTTT)n	20.6955822127656
L1PA4	20.483989461259
(TTTTCC)n	20.4054440348089
(TTGTG)n	20.1836309283177
HERVE-int	18.7366434348913
(GTGTGT)n	18.5196543623053
(GTTAT)n	17.390399346483
(TTTTGTT)n	16.816463607447
L1ME3C	16.8030686617521
(ACA)n	16.483471309749
L1P2	16.3461438541867

### Sheet: Top 50 T2T RF EVs model
feature	importance
(GCC)n	100
(CCCAGC)n	92.3999398853412
(CTGCCC)n	90.7499507012188
MSR1	72.0631828067456
GAP_chr1_80bp	68.2847547032652
(CCAGCC)n	59.7022813040373
MER48	53.9626648900396
L1P4	47.984134366044
(CTC)n	27.2499615836197
L1MEg1	18.6890954257607
LTR12C	18.4858292217172
(AGC)n	17.0954984132784
(CGC)n	16.1347708906104
(CTG)n	15.4326547012732
L1P3	14.7037763690067
(TGTTTT)n	13.6682646181772
HERV-Fc2-int	13.3001036030806
(TTTTG)n	12.667558303874
(TTG)n	12.0340475041875
L1M3	11.5037823303702
MER61E	11.0179259364141
MLT2B4	10.6593347325776
LTR7Y	10.5897681303034
LTR3B	10.0779919069219
(CCA)n	8.92614677625162
(CCT)n	8.4234312980445
SVA_F	7.50939550654953
MER99	7.43406411925796
L1P3b	7.29367922812619
L1PB	7.1977733257334
(GCT)n	7.19640606659432
MER21C	7.1313103905074
THE1D-int	6.88650939465815
LTR12D	6.19704962064826
LTR71B	5.68972108908175
LTR45B	5.65353182603437
MER89	5.48862258515201
(ATG)n	5.44315798645844
MER21B	5.25863130750433
LTR12E	5.25106085115294
(TGATGA)n	4.45654970588381
(AGGAAG)n	4.30613962378273
MER4A1	4.14315548485594
HERV1_I	3.89050666896816
MamRep1879	3.84827922941325
MER75	3.65295492153735
(CT)n	3.62831814927074
(ATGATG)n	3.51037053165813
MLT2B1	3.41869140788849
LTR8A	3.38897491866231
